# The cell cycle controls spindle architecture in Arabidopsis by modulating the augmin pathway

**DOI:** 10.1101/2023.11.14.567058

**Authors:** Mariana Romeiro Motta, François Nédélec, Elke Woelken, Helen Saville, Claire Jacquerie, Martine Pastuglia, Sara Christina Stolze, Eveline Van De Slijke, Poyu Chen, Lev Böttger, Katia Belcram, Hirofumi Nakagami, Geert De Jaeger, David Bouchez, Arp Schnittger

## Abstract

To ensure an even segregation of chromosomes during somatic cell division, eukaryotes rely on specific microtubule structures called mitotic spindles. There are, however, striking differences in overall spindle organization among eukaryotic super groups, and in particular little is known about how spindle architecture is determined in plants. As a foundation for our work, we have measured prime characteristics of Arabidopsis mitotic spindles and built a three-dimensional dynamic model of the Arabidopsis mitotic spindle using Cytosim. Next, we identified the cell-cycle regulator CYCLIN-DEPENDENT KINASE B1 (CDKB1) together with its cyclin partner CYCB3;1 as key regulators of spindle shape and organization in Arabidopsis. Loss of CDKB1 function resulted in a high number of astral microtubules that are normally absent from plant spindles, as opposed to animal ones. We identified an augmin complex member, ENDOSPERM DEFECTIVE1 (EDE1), as a substrate of the CDKB1;1-CYCB3;1 complex. A non-phosphorylatable mutant of EDE1 displayed spindles with extended pole-to-pole distance, resembling the phenotypes of *cycb3;1* and *cdkb1* mutants. Moreover, we found that the mutated EDE1 version associated less efficiently with spindle microtubules. Consistently, reducing the level of augmin in Cytosim simulations largely recapitulated the spindle phenotypes observed in *cycb3;1* and *cdkb1* mutants. Our results emphasize the importance of cell cycle-dependent phospho-control of the mitotic spindle in plant cells. They also support the validity of our computational model as a framework for the exploration of mechanisms controlling the organization of the spindle in plants and in other species.
