## Supplementary material for "The cell cycle controls spindle architecture in Arabidopsis by modulating the augmin pathway": Table S1

### Sheet: Sheet1
Table S1. Simulation Parameters
Name	Value	Note
Time step	5 milli seconds	Computational parameter. Total time simulated ~2000s (Figure 7) and ~1000s (Figure S6)
Viscosity	1 pN s/µm²	Effective viscosity of the cytoplasm
kBT	0.0042 pN µm	Thermal energy at 25°C, defining the Brownian motion of the filaments
Cell dimensions	L = 11 µm, R = 2.5 µm (diameter = 5 µm)	Cylindrical cell, with x as symmetry axis
Microtubules
dynamic instability at plus ends	growth: 0.42 µm/s	Microtubules undergo dynamics instability at the plus end
	shrinkage: -0.3 µm/s
	hydrolysis rate: 1.1/s
	growing force: 1.67 pN
minus ends	shrinkage: 0 nm/s
Filament rigidity	10 pN.µm²	Microtubule rigidity
Filament segmentation	0.5 µm	Computational parameter
Total polymer available	4000 µm	Measured as microtubule length equivalent
Stall factor at cell edge	10	Microtubule growth is reduced when touching the cell edge
Augmin
source	rate 4 s-1	for each kinetochore bead
diffusion	0.01 µm2/s
deactivation	rate 5 s-1	Deactivation can only occur while unbound
nucleation	rate 0.1 s-1	nucleation rate in the active, bound state
	limit: 10000 microtubules
binding	rate 250 s-1
	reach 40 nm
unbinding	rate 1 s-1
	force sensitivity 4 pN
link	stiffness 100 pN/µm	for the bond formed between two microtubules
	length 50 nm
torque	rest angle 0 rad	daughter microtubule is set parallel to mother
	stiffness 100 pN.µm/rad
Kinesin-5, made of two identical slow plus-end directed motor subunits
Binding	range 60 nm	Maximal distance from which a motor can bind to a filament. Rate of binding within this range.
	rate 4 s-1
Unbinding	parallel rate: 0.1 s-1	Unbinding is affected by load with fu=10 pN
	antiparallel rate: 0.025 s-1	k=koff exp
Motility	Unloaded speed:	The velocity of a motor varies with force f, as:
	vm=0.060 µm/s	v=vm1+fdfs, where d is the direction in which the motor would move along the filament if it was unloaded.
	Stall force: fs=5 pN
Link	stiffness 20 pN/um	Characteristics of the Hookean link between attachment points
	rest length 50 nm
Diffusion constant	5 µm2/s	the diffusion of unattached motors is assumed to be sufficiently fast to assume uniform distribution in the cell
Kinesin-14, made of a minus-end directed motor linked to a diffusible unit
Binding	range 80 nm	Maximal distance from which a motor can bind to a filament. Rate of binding within this range.
	rate 8 s-1
Unbinding	motor 0.1 s-1	Unbinding is increased by load with fu=10 pN:
	diffusor 0.2 s-1	k=koff exp
Motility	Unloaded speed:	The velocity of a motor varies with force f, as:
	vm=-0.110 µm/s	v=vm1+fdfs, where d is the direction in which the motor would move along the filament if it was unloaded.
	Stall force: fs=5 pN
Link	stiffness 20 pN/µm	Stiffness of the Hookean link between attachment points. If the separation is u, the force is f=ku
	rest length 50 nm
Diffusion constant	8 µm2/s	the diffusion of unattached motors is assumed to be sufficiently fast to assume uniform distribution in the cell
Kinetochores
Radius	100 nm	5 'ndc80' entities are placed on one side of the kinetochore
nucleation	rate 0.1 s-1	rate for each ndc80 entity
unbinding	rate 0.01 s-1	Unbinding is unaffected by force. Unbinding induces catastrophe.
Link	stiffness 222 pN/µm	between the surface of the bead and the microtubule end
Second link	stiffness 44 pN/µm	to orient microtubules that are attached at their plus ends
Pole condensate
Number of beads	1000 per pole	2000 in the simulation
Radius	64 nm
SPH smoothing length	303 nm
Target density	Vmax= 0.74	Volume fraction corresponding to dense packing of spheres
Pressure stiffness	KSPH= 1.785 pN/µm2	Stiffness associated with pressure forces
Cohesion forces magnitude	SPH= 72 pN.µm3	Strength of forces used to simulate surface tension
Activity	Each bead has 1 nucleator and 4 binders attached at its center, and
	beads generate Katanin complexes at their surface, at a rate of 4 complexes/s per bead
Katanin complex, with two identical severing units
binding	rate 10 s-1
	range 80 nm
severing	rate 0.2 s-1	new plus end is in shrinking state
link	stiffness 1 pN/µm
generation	2 complex per sec.	per bead, katanin generated at the bead surface
diffusion	0.1 µm2/s
deactivation	rate 8 s-1	katanin is destroyed when deactivated
Pole binder (4 per pole-bead)
binding	rate 16 s-1	binding is restricted to any position located less than 250nm from the minus end
	range 100 nm
unbinding	rate 1 s-1
Pole nucleator (1 per pole bead)
Nucleation	rate 0.02 s-1
link	stiffness 100 pN/µm
