## Supplementary material for "The cell cycle controls spindle architecture in Arabidopsis by modulating the augmin pathway": Table S2

### Sheet: Phospho (STY)Sites
Table S2. Quantification and statistical tests of spindle parameters
Figure	Genotype	Parameter	Mean	SD	Statistical test	p-value in comparison to WT
Figure 2B–D	WT	Major axis (μm)	7.2	0.93	N/A
		Minor axis (μm)	5.63	0.88
		Spindle area (μm2)	31.99	7.17
	cycb1;1 cycb1;2	Major axis (μm)	6.7	0.79	One-way ANOVA with Dunnett's multiple comparisons test	0.1735
		Minor axis (μm)	6.162	0.68		0.0695
		Spindle area (μm2)	32.66	6.97		0.9798
	cycb3;1	Major axis (μm)	7.94	1.13		0.022
		Minor axis (μm)	4.88	0.72		0.0068
		Spindle area (μm2)	30.57	6.69		0.8473
Figure 3H–J	WT	Major axis (μm)	4.68	0.45	N/A
		Minor axis (μm)	3.78	0.62
		Spindle area (μm2)	14.01	3.29
	cdkb1	Major axis (μm)	5.94	0.81	Unpaired t-test	< 0.0001
		Minor axis (μm)	3.65	0.47		0.4308
		Spindle area (μm2)	17.05	3.34		0.0033
Figure 5E–G	ede1/GFP-EDE1	Major axis (μm)	6.96	0.54	N/A
		Minor axis (μm)	5.57	0.8
		Spindle area (μm2)	30.66	6.01
	ede1/GFP-EDE18A	Major axis (μm)	7.544	0.55	One-way ANOVA with Tukey's multiple comparisons test	0.004
		Minor axis (μm)	4.88	0.51		0.0044
		Spindle area (μm2)	29.03	4.42		0.5625
	ede1/GFP-EDE18D	Major axis (μm)	6.93	0.58		0.9861
		Minor axis (μm)	5.02	0.65		0.0273
		Spindle area (μm2)	27.37	4.61		0.108
