## Supplementary material for "The cell cycle controls spindle architecture in Arabidopsis by modulating the augmin pathway": Table S3

### Sheet: default
Table S3. Overview of confirmed CYCB3;1 interactors
protein group	prot_acc	prot_name	prot_mass	N baitgroups	CYCB3;1-CGSrhino
					Count 2 pep ID	Count 1 pep ID	Mean NSAF	NSAF Ratio	-log(p-value)
AT1G16330.1	AT1G16330	CYCB3;1|cyclin b3;1	72372	1	3	3	0.427	427.18	325
AT3G54180.1	AT3G54180	CDC2B, CDKB1;1|cyclin-dependent kinase B1;1	35295	21	3	3	0.765	101.38	12.3
AT4G31460.1	AT4G31460	Ribosomal L28 family	24050	12	2	3	0.055	28.47	25.84
AT5G65770.1;AT5G65770.2;AT5G65770.3;AT5G65780.2	AT5G65770	CRWN4, LINC4|little nuclei4	117014	25	3	3	0.094	25.38	11.51
AT1G10310.1	AT1G10310	NAD(P)-binding Rossmann-fold superfamily protein	25302	12	3	3	0.064	22.94	18.14
AT1G13160.1	AT1G13160	ARM repeat superfamily protein	89251	8	2	3	0.015	11.27	24.18
