## Supplementary material for "The cell cycle controls spindle architecture in Arabidopsis by modulating the augmin pathway": Table S5

### Sheet: Sheet1
Table S5. Mitotic division figures in roots of WT, cycb3;1 and cdkb1 and GFP-EDE1, GFP-EDE1 8A and GFP-EDE1 8D in the ede1-1 background
Genotype	PPB without perinuclear MT	PPB with perinuclear MT	Weak PPB	Double PPB	Prospindle (no PPB, uncondensed chromosomes)	Early spindle (unorganized, but condensed DNA)	Metaphase spindle	Anaphase spindle	Phragmoplast	Total number of divisions
WT	46	47	2	0	4	10	8	5	58	180
WT	33	40	1	0	1	6	9	5	37	132
WT	41	38	0	0	4	13	8	4	53	161
WT	39	46	1	0	1	6	7	5	50	155
WT	26	41	0	1	3	5	7	4	63	150
WT	45	48	1	1	1	8	10	7	60	181
cycb3;1	39	35	2	0	3	8	11	3	58	159
cycb3;1	31	28	0	3	4	5	11	8	53	143
cycb3;1	33	27	1	2	2	11	7	5	51	139
cycb3;1	22	19	2	0	4	3	6	2	27	85
cycb3;1	40	37	0	0	3	3	10	6	51	150
cycb3;1	34	26	1	0	6	12	6	4	45	134
cdkb1	14	22	3	0	4	6	6	4	17	76
cdkb1	9	27	4	0	1	3	10	3	23	80
cdkb1	16	14	7	0	2	5	3	2	26	75
cdkb1	12	21	3	0	0	5	7	2	25	75
cdkb1	15	31	2	0	2	10	6	6	31	103
cdkb1	7	13	5	0	4	7	6	6	17	65
Genotype	PPB without perinuclear MT	PPB with perinuclear MT	Weak PPB	Prospindle	Early spindle (unorganized, but condensed DNA)	Metaphase spindle	Anaphase spindle	Phragmoplast	Total number of divisions
EDE1-WT	28	30	1	4	6	3	4	39	115
EDE1-WT	28	31	1	6	7	4	2	39	118
EDE1-WT	33	29	1	3	5	7	3	39	120
EDE1-WT	23	29	1	2	5	5	0	30	95
EDE1-WT	25	22	2	5	3	6	1	39	103
EDE1-WT	28	40	0	6	9	7	5	45	140
EDE1-WT	36	25	1	3	5	4	1	41	116
EDE1-8A	24	25	1	7	8	5	4	36	110
EDE1-8A	31	37	0	6	11	7	2	34	128
EDE1-8A	23	31	1	3	14	4	2	50	128
EDE1-8A	33	28	1	3	8	6	5	33	117
EDE1-8A	28	20	0	7	10	10	2	38	115
EDE1-8A	23	19	2	2	7	6	4	27	90
EDE1-8A	30	27	2	2	9	7	1	42	120
EDE1-8D	41	30	0	5	12	4	1	37	130
EDE1-8D	46	28	2	2	7	2	1	28	116
EDE1-8D	31	33	1	3	7	5	3	33	116
EDE1-8D	40	27	3	5	14	4	3	30	126
EDE1-8D	41	28	2	3	11	5	3	56	149
EDE1-8D	42	35	0	1	7	5	2	32	124
EDE1-8D	37	28	0	2	9	5	2	36	119
