## Supplementary material for "The cell cycle controls spindle architecture in Arabidopsis by modulating the augmin pathway": Table S6

### Sheet: Phospho (STY)Sites
Table S6. Phosphorylated sites in EDE1
Protein	Positions within protein with GST tag	Position within protein	Leading proteins	Protein	Fasta headers	Localization prob	Localization prob EDE1 1	Localization prob EDE1 2	Localization prob EDE1 3	Localization prob EDE1 CDKB1 1	Localization prob EDE1 CDKB1 2	Localization prob EDE1 CDKB1 3	Localization prob EDE1 CYCB3 1	Localization prob EDE1 CYCB3 2	Localization prob EDE1 CYCB3 3	Localization prob EDE1 CYCB3 CDKB1 1	Localization prob EDE1 CYCB3 CDKB1 2	Localization prob EDE1 CYCB3 CDKB1 3	Diagnostic peak	Number of Phospho (STY)	Amino acid	Sequence window	Phospho (STY) Probabilities	Position in peptide	Charge	Intensity	Intensity EDE1 1	Intensity EDE1 2	Intensity EDE1 3	Intensity EDE1 CDKB1 1	Intensity EDE1 CDKB1 2	Intensity EDE1 CDKB1 3	Intensity EDE1 CYCB3 1	Intensity EDE1 CYCB3 2	Intensity EDE1 CYCB3 3	Intensity EDE1 CYCB3 CDKB1 1	Intensity EDE1 CYCB3 CDKB1 2	Intensity EDE1 CYCB3 CDKB1 3	Positions	Position	Peptide IDs
AT2G44190_HisGST-EDE1	288	42	AT2G44190_HisGST-EDE1	AT2G44190_HisGST-EDE1	AT2G44190_HisGST-EDE1	0.999945			0.170646	0.189846	0.194465	0.194586		0.173933	0.169328	0.988333	0.999506	0.999945		1	S	STRRPRVREVSSRFMSPISSSSSSSSSSSAG	FMS(1)PISSSSSSSSSSSAGDLHQLTSNSPR	3	3	44134000										4218500	6829300	16503000	288	288	9
AT2G44190_HisGST-EDE1	298	52	AT2G44190_HisGST-EDE1	AT2G44190_HisGST-EDE1	AT2G44190_HisGST-EDE1	0.0973376			0.0973376									0.0888498			S	SSRFMSPISSSSSSSSSSSAGDLHQLTSNSP	FMS(0.013)PIS(0.097)S(0.097)S(0.097)S(0.097)S(0.097)S(0.097)S(0.097)S(0.097)S(0.097)S(0.097)S(0.014)AGDLHQLTSNSPR	13	3														298	298	9
AT2G44190_HisGST-EDE1	299	53	AT2G44190_HisGST-EDE1	AT2G44190_HisGST-EDE1	AT2G44190_HisGST-EDE1	0.0973376			0.0973376									0.0888498			S	SRFMSPISSSSSSSSSSSAGDLHQLTSNSPR	FMS(0.013)PIS(0.097)S(0.097)S(0.097)S(0.097)S(0.097)S(0.097)S(0.097)S(0.097)S(0.097)S(0.097)S(0.014)AGDLHQLTSNSPR	14	3														299	299	9
AT2G44190_HisGST-EDE1	300	54	AT2G44190_HisGST-EDE1	AT2G44190_HisGST-EDE1	AT2G44190_HisGST-EDE1	0.0973376			0.0973376									0.0888498			S	RFMSPISSSSSSSSSSSAGDLHQLTSNSPRH	FMS(0.013)PIS(0.097)S(0.097)S(0.097)S(0.097)S(0.097)S(0.097)S(0.097)S(0.097)S(0.097)S(0.097)S(0.014)AGDLHQLTSNSPR	15	3														300	300	9
AT2G44190_HisGST-EDE1	301	55	AT2G44190_HisGST-EDE1	AT2G44190_HisGST-EDE1	AT2G44190_HisGST-EDE1	0.0888498												0.0888498			S	FMSPISSSSSSSSSSSAGDLHQLTSNSPRHH	FMS(0.023)PIS(0.089)S(0.089)S(0.089)S(0.089)S(0.089)S(0.089)S(0.089)S(0.089)S(0.089)S(0.089)S(0.089)AGDLHQLTSNSPR	16	3														301	301	9
AT2G44190_HisGST-EDE1	310	64	AT2G44190_HisGST-EDE1	AT2G44190_HisGST-EDE1	AT2G44190_HisGST-EDE1	0.517089												0.517089		1	S	SSSSSSSAGDLHQLTSNSPRHHHQHQNQRST	FMSPISSSSSSSSSSSAGDLHQLT(0.022)S(0.517)NS(0.461)PR	25	3	37413000												37413000	310	310	9
AT2G44190_HisGST-EDE1	312	66	AT2G44190_HisGST-EDE1	AT2G44190_HisGST-EDE1	AT2G44190_HisGST-EDE1	0.983093										0.921728	0.983093	0.90906		1	S	SSSSSAGDLHQLTSNSPRHHHQHQNQRSTSA	FMSPISSSSSSSSSSSAGDLHQLT(0.001)S(0.016)NS(0.983)PR	27	3	104980000										14193000	23075000	31042000	312	312	9
AT2G44190_HisGST-EDE1	353	107	AT2G44190_HisGST-EDE1	AT2G44190_HisGST-EDE1	AT2G44190_HisGST-EDE1	0.999953										0.999843	0.997693	0.999953		1	S	EGDENRPSETARSLDSPFPLQQVDGGKNPKQ	SLDS(1)PFPLQQVDGGKNPK	4	2	205300000										55368000	57761000	60586000	353	353	26
AT2G44190_HisGST-EDE1	254	8	AT2G44190_HisGST-EDE1	AT2G44190_HisGST-EDE1	AT2G44190_HisGST-EDE1	0.333324		0.333324													S	SLYKKAGWMEARIGRSMEHPSTPAINAPAPV	S(0.333)MEHPS(0.333)T(0.333)PAINAPAPVPPPSTR	1	3														254	254	30
AT2G44190_HisGST-EDE1	259	13	AT2G44190_HisGST-EDE1	AT2G44190_HisGST-EDE1	AT2G44190_HisGST-EDE1	0.451572		0.333324		0.451572											S	AGWMEARIGRSMEHPSTPAINAPAPVPPPST	S(0.096)MEHPS(0.452)T(0.452)PAINAPAPVPPPSTR	6	3														259	259	30
AT2G44190_HisGST-EDE1	458	212	AT2G44190_HisGST-EDE1	AT2G44190_HisGST-EDE1	AT2G44190_HisGST-EDE1	0.997827										0.986093	0.976405	0.997827		1	T	LLPTIRTQAKAFNTPTASPLSRSLSSDDASM	AFNT(0.001)PT(0.998)AS(0.001)PLSR	6	2	30947000										11852000	11093000	8002000	458	458	0
AT2G44190_HisGST-EDE1	384	138	AT2G44190_HisGST-EDE1	AT2G44190_HisGST-EDE1	AT2G44190_HisGST-EDE1	0.93111										0.93111	0.821634			1	T	HIRSKPLKENGHRLDTPTTAMLPPPSRSRLN	LDT(0.931)PT(0.058)T(0.011)AMLPPPSR	3	2														384	384	16
AT2G44190_HisGST-EDE1	260	14	AT2G44190_HisGST-EDE1	AT2G44190_HisGST-EDE1	AT2G44190_HisGST-EDE1	0.829883		0.333324		0.451572						0.819048	0.829883	0.814095		1	T	GWMEARIGRSMEHPSTPAINAPAPVPPPSTR	S(0.014)MEHPS(0.156)T(0.83)PAINAPAPVPPPSTR	7	3	328200000										119730000	100730000	107740000	260	260	30
