## Supplementary material for "The cell cycle controls spindle architecture in Arabidopsis by modulating the augmin pathway": Table S7

### Sheet: Sheet1
Table S7. Primers used in this study
Purpose	Name	Sequence
Amplifying the CDKB1;1 genomic DNA and adding attB sites	CDKB1;1-ATTB1-F	AAAAAGCAGGCTTCCGCGATTTGAAATCTCAACT
	CDKB1;1-ATTB2-R	AGAAAGCTGGGTCATCTGATCATCTCGTACTGC
Amplifying the EDE1 genomic DNA	gEDE1_F-2	CAAGAACACACGAAAGAGACCA
	gEDE1_R	CCCCTTCTTGTTCAGAAACTTC
Inserting attB sites in genomic EDE1	gEDE1_attB1_F	GGGGACAAGTTTGTACAAAAAAGCAGGCTTCCATCTTTTTCCCGTCATAATT
	gEDE1_attB2_R	GGGGACCACTTTGTACAAGAAAGCTGGGTCCCCTTCTTGTTCAGAAACTTC
Amplifying the CDS from EDE1	EDE1_CDS_F	GGATGGAGGCGAGAATCGGC
	EDE1_CDS_R	TCAAACAGAAGTTGTGCACTCTTGC
Inserting attB sites in CDS from EDE1	EDE1_CDS_attB1_F	GGGGACAAGTTTGTACAAAAAAGCAGGCTGGATGGAGGCGAGAATCGGC
	EDE1_CDS_attB2_R	GGGGACCACTTTGTACAAGAAAGCTGGGTTCAAACAGAAGTTGTGCACTCTTGC
Inserting SmaI site in genomic EDE1	gEDE1_SmaI_F	GGGATGGAGGCGAGAATCGG
	gEDE1_SmaI_R	GGGTTCAATCAAATTTCTTCGA
Genotyping CYCB3;1	B31-13	CGGTCTAATAAGTCCATTGTCAGGTA
	B31-22	TTCTTTTATCGTTTGTGGGCAGCAA
	LB-wisc	AACGTCCGCAATGTGTTATTAAGTTGTC
Genotyping CYCB1;1	CYCB11-LP	TAATCTCGTGGCCTCCATTC
	CYCB11-RP	CGTGGCTTTGACTGGAATTT
	KONCZ-LB	CAGTCATAGCCGAATAGCCTCTCCA
Genotyping CYCB1;2	CYCB12-LP	GGAAACTAATTGCACGCATCT
	CYCB12-RP	GAAGAAATCTGGCCACCTCA
	KONCZ-LB	CAGTCATAGCCGAATAGCCTCTCCA
Genotyping CDKB1;1 and CDKB1;2	N406	GCTTACCAATTGAGAACAACTGATTC
	N278	GGTTCAAAACAAATTATCATCAACTAGG
	N177	TGTCTTTGAGCAGCCATCTGTGTTG
	N178	TTTTTGTACTCAGGGCCGGCTTTAC
	LBb1.3 _SALK	ATTTTGCCGATTTCGGAAC
Mutating phosphosites in EDE1	EDE1_S13A_T14A_F	GCACCTGCGATTAATGCTC
	EDE1_S13A_T14A_R	TGCTGGGTGTTCCATGGATC
	EDE1_S42A_F	GCACCCATTTCTTCTTCGTCA
	EDE1_S42A_R	CATGAATCTCGAGCTCACTTC
	EDE1_S66A_F	GCACCTAGACATCATCACCA
	EDE1_S66A_R	ATTTGAAGTCAATTGATGGAGAT
	EDE1_S107A_F	GCACCTTTTCCTCTTCAACAA
	EDE1_S107A_R	GTCTAAGCTACGCGCCGTCT
	EDE1_T138A_F	GCACCAACGACGGCTATGTT
	EDE1_T138A_R	GTCGAGACGGTGACCGTTCTC
	EDE1_S214A_F	GCACCACTTTCTCGATCCCTG
	EDE1_S214A_R	GGCGGTGGGTGCGTTAAAGG
	EDE1_T210A_F	GCACCCACCGCCTCACCACT
	EDE1_T210A_R	GTTAAAGGCCTTTGCTTGGG
Creating phosphomimic sites in EDE1	EDE1_T14D F	GATCCTGCGATTAATGCTCCG
	EDE1_S13D R	ATCTGGGTGTTCCATGGATCG
	EDE1_S42D F	GATCCCATTTCTTCTTCGTCATC
	EDE1_S42D R	CATGAATCTCGAGCTCACTTC
	EDE1_S66D F	GATCCTAGACATCATCACCAACA
	EDE1_S66D R	ATTTGAAGTCAATTGATGGAGATC
	EDE1_S107D F	GATCCTTTTCCTCTTCAACAAGT
	EDE1_S107D R	GTCTAAGCTACGCGCCGTC
	EDE1_T138D F	GATCCAACGACGGCTATGTTGC
	EDE1_T138D R	GTCGAGACGGTGACCGTTCT
	EDE1_T210D F	GATCCCACCGCCTCACCACT
	EDE1_T210D R	GTTAAAGGCCTTTGCTTGGGTTC
	EDE1_S214D F	GATCCACTTTCTCGATCCCTGA
	EDE1_S214D R	GGCGGTGGGATCGTTAAAGG
